# The spatiotemporal dynamics of recognition memory for complex versus simple auditory sequences

**DOI:** 10.1101/2022.05.15.492038

**Authors:** G. Fernández Rubio, E. Brattico, S. A. Kotz, M. L. Kringelbach, P. Vuust, L. Bonetti

## Abstract

Differently from visual recognition, auditory recognition is a process relying on the organization of single elements that evolve in time. Here, we aimed to discover the spatiotemporal dynamics of this cognitive function by adopting a novel strategy for varying the complexity of musical sequences. We selected traditional tonal musical sequences and altered the distance between pitches to obtain matched atonal sequences. We then recorded the brain activity of 71 participants using magnetoencephalography (MEG) while they listened to and later recognized auditory sequences constructed according to simple (tonal) or complex (atonal) conventions. Results reveal qualitative changes in neural activity dependent on stimulus complexity: recognition of tonal sequences engaged hippocampal and cingulate areas, whereas recognition of atonal sequences mainly activated the auditory processing network. Our findings highlight the involvement of a cortico-subcortical brain network for auditory recognition and support the idea that stimulus complexity qualitatively alters the neural pathways of recognition memory.
