## Supplementary material for "The spatiotemporal dynamics of recognition memory for complex versus simple auditory sequences": This table reports the significant clusters of activity for the magnetoencephalography source data.

### Sheet: TonalVsAtonal_DeltaBand
Tone 1								Tone 2								Tone 3								Tone 4								Tone 5
Brain region	Hemisphere	T-stat		MNI coordinates				Brain region	Hemisphere	T-stat		MNI coordinates				Brain region	Hemisphere	T-stat		MNI coordinates				Brain region	Hemisphere	T-stat		MNI coordinates				Brain region	Hemisphere	T-stat		MNI coordinates
			X	Y	Z						X	Y	Z						X	Y	Z						X	Y	Z						X	Y	Z
SupraMarginal	L	2.55	-62	-30	40			Front Sup Med	R	3.09	2	66	24			Supp Motor Ar	L	2.93	-6	10	56			Supp Motor Ar	L	2.64	-6	18	64			Hippocampus	L	3.3	-30	-22	-8
SupraMarginal	L	2.1	-62	-38	40			Front Sup Med	R	2.76	2	58	16			Supp Motor Ar	L	2.9	-6	18	64			Caudate	L	2.59	-6	2	8			Hippocampus	L	3.17	-30	-22	-16
SupraMarginal	L	2.09	-54	-38	32			Front Sup Med	R	2.5	10	66	24			Supp Motor Ar	L	2.89	-6	18	56			Supp Motor Ar	L	2.59	-6	10	56			Temporal Sup	L	2.99	-38	-22	0
SupraMarginal	L	2.04	-54	-30	32			Front Sup Med	R	2.46	2	58	24			Supp Motor Ar	L	2.87	-6	10	48			Supp Motor Ar	L	2.54	-6	10	64			Thalamus	L	2.96	-6	-14	16
Front Inf Ope	R	-2	50	10	24			Precuneus	L	2.45	-6	-46	72			Cingulum Mid	L	2.82	-6	2	40			Supp Motor Ar	L	2.5	-6	18	56			Insula	L	2.95	-38	-14	-8
Fusiform	L	-2	-38	-54	-24			Precuneus	L	2.3	-6	-46	64			Supp Motor Ar	L	2.78	-6	10	64			Temporal Mid	L	2.47	-54	-22	-16			Hippocampus	L	2.95	-22	-14	-16
Front Inf Ope	R	-2	58	10	24			Front Sup Med	R	2.28	10	66	16			Supp Motor Ar	L	2.77	-6	2	48			Hippocampus	L	2.46	-30	-22	-16			Putamen	L	2.9	-30	-14	-8
Temporal Sup	R	-2	50	2	-8			Front Sup Med	R	2.27	2	66	16			Cingulum Mid	L	2.72	-6	10	40			Supp Motor Ar	L	2.41	-6	10	48			Thalamus	L	2.88	-6	-14	8
Putamen	R	-2.01	34	2	0			Postcentral	L	2.27	-14	-46	72			Supp Motor Ar	L	2.7	-6	18	48			Fusiform	L	2.41	-38	-22	-24			Putamen	L	2.82	-30	-14	0
Precentral	R	-2.01	50	2	32			Frontal Sup	R	2.26	18	66	24			Cingulum Mid	L	2.57	-6	-6	40			Temporal Inf	L	2.4	-46	-22	-24			Temporal Mid	L	2.81	-54	-22	-16
Putamen	R	-2.02	34	2	8			Postcentral	L	2.2	-14	-38	80			Front Sup Med	L	2.57	-6	58	24			Cingulum Ant	L	2.36	-6	26	16			Hippocampus	L	2.79	-14	-14	-16
Precuneus	L	-2.04	-6	-46	8			Frontal Sup	R	2.13	18	66	16			Supp Motor Ar	L	2.56	-6	2	56			Supp Motor Ar	L	2.35	-6	18	48			Thalamus	L	2.78	-6	-6	8
ParaHippocamp	L	-2.04	-14	-38	-8			Postcentral	L	2.13	-14	-38	64			Front Sup Med	R	2.53	2	66	24			Supp Motor Ar	L	2.33	-6	10	72			Thalamus	L	2.76	-6	-6	0
Temporal Inf	L	-2.04	-46	-46	-24			Cingulum Ant	R	2.13	2	50	8			Front Sup Med	L	2.53	-6	26	56			Cingulum Ant	R	2.31	2	26	-8			Hippocampus	L	2.73	-30	-14	-16
Tempr Pol Sup	R	-2.04	50	18	-16			Postcentral	L	2.12	-6	-54	72			Cingulum Mid	L	2.49	-6	18	40			Cingulum Mid	L	2.29	-6	-6	32			Temporal Sup	L	2.72	-46	-22	0
Front Inf Tri	R	-2.04	50	18	8			Cingulum Ant	R	2.05	2	50	16			Supp Motor Ar	L	2.47	-6	-6	48			Supp Motor Ar	L	2.29	-6	2	56			Insula	L	2.67	-38	-14	0
Lingual	L	-2.05	-14	-54	0			Postcentral	L	2.04	-14	-38	72			Supp Motor Ar	R	2.45	2	18	56			Temporal Mid	L	2.24	-46	-14	-16			Temporal Sup	L	2.66	-46	-14	-8
Precentral	R	-2.06	50	10	32			Paracentr Lob	L	2.03	-6	-38	64			Front Sup Med	L	2.43	-6	50	16			Cingulum Ant	L	2.23	-6	42	8			Hippocampus	L	2.61	-22	-22	-16
Caudate	R	-2.09	18	-6	16			Frontal Sup	R	2.03	18	58	16			Cingulum Ant	L	2.43	-6	42	24			Cingulum Ant	L	2.22	-6	34	8			ParaHippocamp	L	2.59	-30	-30	-16
Angular	L	-2.1	-46	-62	24			Front Inf Orb	R	-2	50	26	-8			Supp Motor Ar	L	2.42	-6	10	72			Cingulum Ant	L	2.22	-6	18	24			Caudate	L	2.55	-6	2	8
Precentral	R	-2.12	58	2	32			Thalamus	R	-2	10	-6	8			Front Sup Med	L	2.41	-6	66	24			Supp Motor Ar	L	2.21	-6	2	48			Fusiform	L	2.53	-38	-30	-16
ParaHippocamp	L	-2.12	-30	-30	-16			Front Inf Orb	L	-2.01	-30	34	-16			Front Sup Med	L	2.4	-6	58	16			Front Sup Med	L	2.2	-6	26	56			Temporal Inf	L	2.49	-46	-22	-24
ParaHippocamp	L	-2.13	-22	-30	-16			Temporal Mid	R	-2.01	66	-30	0			Front Sup Med	L	2.38	-6	26	48			Front Sup Med	R	2.2	2	26	56			ParaHippocamp	L	2.49	-22	-30	-16
Insula	R	-2.16	42	2	8			Temporal Sup	R	-2.03	58	-6	0			Front Sup Med	L	2.38	-6	50	24			Hippocampus	L	2.19	-30	-14	-16			Pallidum	L	2.47	-14	2	0
Tempr Pol Sup	R	-2.17	58	10	-16			Putamen	R	-2.03	26	10	8			Cingulum Ant	R	2.37	2	50	8			Cingulum Ant	L	2.18	-6	34	16			Thalamus	L	2.46	-14	-14	16
Caudate	R	-2.17	10	18	0			Temporal Sup	R	-2.03	58	-30	16			Supp Motor Ar	R	2.36	2	18	64			Cingulum Ant	R	2.16	2	34	0			Temporal Mid	L	2.43	-46	-22	-8
Tempr Pol Sup	R	-2.17	50	10	-16			Caudate	R	-2.04	10	10	0			Postcentral	L	2.35	-14	-38	80			Thalamus	L	2.16	-6	-14	16			Temporal Mid	L	2.43	-62	-22	-16
Putamen	R	-2.17	26	18	0			Insula	R	-2.06	34	10	8			Cingulum Mid	L	2.33	-6	18	32			Hippocampus	L	2.14	-14	-6	-16			Fusiform	L	2.42	-38	-22	-24
Insula	R	-2.17	34	10	16			Putamen	R	-2.07	26	18	-8			Cingulum Mid	L	2.33	-6	-6	32			Cingulum Ant	L	2.13	-6	42	16			Temporal Mid	L	2.37	-46	-14	-16
Fusiform	L	-2.18	-38	-30	-16			Caudate	R	-2.07	18	2	16			Front Sup Med	R	2.32	2	58	24			Supp Motor Ar	R	2.12	2	18	64			Cingulum Mid	R	2.37	2	18	40
Caudate	R	-2.19	10	10	8			Front Inf Orb	R	-2.08	50	34	-8			Paracentr Lob	L	2.32	-6	-38	56			Supp Motor Ar	L	2.11	-6	2	64			Caudate	L	2.36	-14	-14	24
Calcarine	L	-2.19	-14	-54	8			Temporal Mid	R	-2.08	66	-22	0			Cingulum Ant	L	2.32	-6	42	16			Supp Motor Ar	R	2.11	2	18	56			SupraMarginal	L	2.35	-62	-30	24
Front Inf Tri	R	-2.19	42	18	16			Thalamus	R	-2.1	10	-14	8			Supp Motor Ar	R	2.31	2	18	48			Cingulum Mid	L	2.11	-6	-14	32			Cingulum Mid	R	2.34	2	18	32
Postcentral	R	-2.2	66	-6	32			Insula	R	-2.1	42	-14	8			Postcentral	L	2.3	-14	-38	64			Thalamus	L	2.1	-6	-6	0			Thalamus	L	2.33	-14	-22	0
Putamen	R	-2.2	26	18	-8			Insula	L	-2.11	-38	18	-8			Front Sup Med	L	2.3	-6	42	32			Hippocampus	L	2.09	-14	-14	-16			Caudate	R	2.28	10	18	8
Temporal Mid	L	-2.21	-38	-62	0			Precentral	R	-2.12	58	2	24			Cingulum Ant	L	2.29	-6	18	24			Hippocampus	L	2.09	-22	-14	-16			Temporal Sup	L	2.28	-54	-14	-8
Precentral	R	-2.23	58	2	24			Insula	R	-2.12	50	-6	0			Postcentral	L	2.27	-14	-38	72			Supp Motor Ar	L	2.08	-6	26	64			Postcentral	L	2.28	-38	-14	32
Precentral	R	-2.25	58	-6	32			Putamen	R	-2.12	18	10	0			Front Sup Med	R	2.25	2	26	56			Front Sup Med	R	2.07	2	26	48			Thalamus	L	2.27	-6	-14	0
Precentral	R	-2.26	58	2	16			Front Inf Orb	L	-2.13	-30	34	-8			Cingulum Ant	L	2.25	-6	42	8			Cingulum Mid	L	2.07	-6	18	40			Cingulum Mid	R	2.26	2	10	40
Insula	R	-2.26	50	2	0			Insula	L	-2.14	-30	18	-16			Cingulum Ant	L	2.21	-6	26	16			Cingulum Mid	L	2.07	-6	10	40			Thalamus	L	2.26	-6	-22	16
Precentral	R	-2.26	58	10	32			Thalamus	R	-2.15	18	-14	8			Paracentr Lob	L	2.2	-6	-38	64			Cingulum Ant	R	2.06	2	34	-8			Temporal Mid	L	2.25	-54	-14	-16
Front Inf Tri	R	-2.27	58	18	0			Front Inf Tri	R	-2.16	50	34	0			Front Sup Med	R	2.19	2	58	16			ParaHippocamp	L	2.06	-30	-30	-16			Hippocampus	L	2.24	-14	-6	-16
Insula	R	-2.27	42	2	0			Insula	R	-2.16	34	18	-8			Supp Motor Ar	L	2.19	-6	26	64			Cingulum Ant	L	2.06	-6	34	0			Temporal Sup	L	2.23	-46	-14	0
Front Inf Ope	R	-2.28	58	10	8			Temporal Mid	R	-2.17	58	-22	0			Cingulum Ant	L	2.19	-6	34	24			Cingulum Mid	L	2.05	-6	2	40			Temporal Sup	L	2.22	-54	-22	0
Insula	R	-2.28	42	18	-8			Temporal Sup	R	-2.18	50	-14	0			Supp Motor Ar	L	2.19	-6	2	64			Insula	L	2.04	-30	10	8			Thalamus	L	2.21	-6	-22	0
Putamen	R	-2.29	18	10	0			Front Inf Ope	R	-2.18	42	2	24			Cingulum Ant	R	2.19	2	50	16			Subgenual	R	2.04	2	18	-8			Cingulum Ant	R	2.2	10	26	16
Temporal Inf	L	-2.29	-46	-46	-16			Putamen	R	-2.19	34	2	0			Front Sup Med	R	2.18	2	26	48			Cingulum Mid	L	2.04	-6	-6	40			Caudate	L	2.2	-14	2	16
Postcentral	R	-2.29	58	-6	24			Temporal Sup	R	-2.19	58	-14	0			Paracentr Lob	L	2.17	-6	-30	56			Caudate	L	2.04	-14	2	16			Cingulum Mid	R	2.2	2	10	32
Putamen	R	-2.29	26	10	0			Insula	R	-2.2	42	-14	0			Cingulum Ant	L	2.17	-6	50	8			Thalamus	L	2.04	-6	-6	8			ParaHippocamp	L	2.19	-30	-38	-8
Temporal Mid	R	-2.29	58	2	-16			Precentral	R	-2.21	50	-6	24			Supp Motor Ar	R	2.16	2	10	56			Cingulum Ant	L	2.04	-6	26	24			Temporal Inf	L	2.18	-54	-22	-24
Front Inf Orb	R	-2.3	50	26	-8			Front Inf Tri	L	-2.22	-54	26	0			Cingulum Mid	L	2.16	-6	34	32			Pallidum	L	2.03	-14	2	0			Hippocampus	L	2.17	-22	-30	-8
Front Inf Ope	R	-2.31	42	2	24			Temporal Sup	R	-2.22	66	-30	16			Supp Motor Ar	R	2.14	2	10	48			ParaHippocamp	L	2.03	-22	-30	-16			Front Sup Med	R	2.17	10	42	24
Temporal Sup	R	-2.32	58	2	-8			Caudate	R	-2.23	18	-6	24			Cingulum Mid	L	2.13	-6	26	40			Cingulum Mid	L	2.02	-6	18	32			Temporal Inf	L	2.16	-54	-30	-16
Caudate	R	-2.32	10	10	-8			Front Inf Orb	R	-2.24	42	26	-8			Supp Motor Ar	L	2.11	-6	-22	56			Caudate	L	2.02	-6	10	8			Cingulum Ant	R	2.15	2	26	16
Lingual	L	-2.34	-14	-30	-8			Insula	R	-2.26	42	-6	0			Cingulum Mid	L	2.11	-6	-14	48			Caudate	L	2.02	-14	10	16			Supp Motor Ar	R	2.14	2	18	48
Putamen	R	-2.34	26	10	8			Putamen	R	-2.26	26	10	-8			Cingulum Mid	L	2.11	-6	-30	48			Cingulum Ant	R	2.02	2	42	24			Temporal Sup	L	2.14	-54	-22	16
Insula	R	-2.35	42	18	8			Caudate	R	-2.28	10	2	8			Supp Motor Ar	L	2.1	-6	-6	56			Putamen	L	2.01	-30	-14	-8			Temporal Sup	L	2.13	-54	-30	16
Thalamus	R	-2.37	10	-14	16			Rolandic Oper	R	-2.29	58	2	8			Cingulum Mid	L	2.08	-6	-14	40			Temporal Mid	L	2.01	-54	-14	-16			Front Sup Med	R	2.13	2	26	48
Front Inf Tri	R	-2.37	50	18	16			Thalamus	R	-2.29	18	-14	16			Cingulum Mid	L	2.08	-6	-38	48			Cingulum Ant	L	2	-6	34	24			Thalamus	L	2.12	-14	-14	0
Insula	R	-2.39	34	26	0			Putamen	R	-2.3	34	2	8			Cingulum Ant	L	2.07	-6	26	24			Temporal Sup	R	-2	58	-14	0			Cingulum Ant	R	2.12	2	18	24
Front Inf Ope	R	-2.42	50	10	16			Temporal Sup	R	-2.3	58	-30	8			Cingulum Mid	R	2.04	2	18	40			Hippocampus	R	-2	26	-14	-16			Insula	L	2.11	-30	-14	8
Insula	R	-2.43	42	10	-8			Putamen	R	-2.33	34	-6	8			Supp Motor Ar	R	2.04	2	10	64			Front Mid	R	-2.01	42	10	56			Rolandic Oper	L	2.1	-38	-14	16
Fusiform	L	-2.43	-30	-38	-24			Insula	R	-2.33	42	2	0			Supp Motor Ar	L	2.03	-6	-22	48			Front Mid	R	-2.01	34	34	40			Caudate	L	2.1	-14	-6	24
Fusiform	L	-2.44	-30	-46	-16			Putamen	R	-2.34	26	10	0			Supp Motor Ar	L	2.03	-6	-22	64			Temporal Mid	R	-2.01	50	-22	-16			Front Sup Med	R	2.1	2	26	40
Lingual	L	-2.45	-22	-46	-8			Front Inf Tri	R	-2.4	58	34	0			Cingulum Mid	L	2.03	-6	26	32			Front Mid	R	-2.02	34	26	56			Hippocampus	L	2.09	-30	-30	-8
Fusiform	L	-2.48	-30	-46	-8			Precentral	R	-2.4	50	2	24			Precuneus	L	2.03	-6	-46	64			Temporal Sup	R	-2.04	58	-6	0			Temporal Mid	L	2.07	-54	-22	-8
Precentral	R	-2.48	50	2	24			Insula	R	-2.42	42	2	8			Cingulum Ant	L	2.02	-6	34	16			Temporal Mid	R	-2.04	58	2	-32			Cingulum Mid	R	2.07	2	26	32
Fusiform	L	-2.49	-38	-46	-24			Front Inf Tri	L	-2.44	-38	26	0			Front Sup Med	L	2.02	-6	50	32			Front Mid	R	-2.04	42	18	56			Supp Motor Ar	R	2.05	2	10	48
Rolandic Oper	R	-2.5	42	2	16			Postcentral	R	-2.44	66	-6	16			Front Sup Med	R	2.01	2	26	40			Insula	R	-2.05	42	-14	0			Cingulum Ant	R	2.04	2	26	24
Front Inf Orb	R	-2.51	42	26	-8			Front Inf Orb	L	-2.46	-30	26	-8			Front Sup Med	L	2	-6	34	40			Hippocampus	R	-2.06	26	-6	-24			Cingulum Ant	R	2.04	2	10	24
Front Inf Tri	R	-2.57	42	26	0			Putamen	R	-2.52	26	-6	8			Front Mid	R	-2	34	10	48			Rolandic Oper	R	-2.06	50	2	16			SupraMarginal	L	2.04	-54	-30	24
Rolandic Oper	R	-2.58	50	2	16			Caudate	R	-2.55	18	-6	16			Pallidum	R	-2.02	18	2	0			Temporal Inf	R	-2.06	42	10	-40			Temporal Sup	L	2.03	-46	-22	8
Fusiform	L	-2.58	-30	-38	-16			Rolandic Oper	R	-2.55	66	-6	8			Putamen	R	-2.04	34	-14	0			Fusiform	R	-2.08	34	2	-40			Temporal Mid	L	2.03	-62	-30	-16
Hippocampus	L	-2.6	-22	-38	0			Postcentral	R	-2.57	66	2	16			Temporal Sup	R	-2.05	50	-22	0			Temporal Inf	R	-2.08	42	-22	-24			Front Sup Med	R	2.03	2	34	32
Front Inf Ope	R	-2.63	42	10	16			Insula	R	-2.58	42	-6	8			Thalamus	R	-2.08	10	-22	16			Front Mid	R	-2.09	34	10	64			Temporal Sup	L	2	-62	-14	-8
Front Inf Ope	R	-2.65	50	10	8			Front Inf Tri	L	-2.61	-46	34	0			Front Mid	R	-2.08	34	10	56			Front Mid	R	-2.1	34	34	48			Insula	L	2	-38	-14	8
Insula	R	-2.66	34	10	8			Rolandic Oper	R	-2.66	50	2	8			Caudate	R	-2.1	18	2	24			Insula	R	-2.1	34	10	8			Front Sup Med	R	2	2	26	56
Insula	R	-2.68	34	18	8			Rolandic Oper	R	-2.66	42	-6	16			Thalamus	R	-2.12	18	-22	16			Temporal Inf	R	-2.1	42	2	-40			Cingulum Ant	R	2	2	34	24
Insula	R	-2.68	42	18	0			Front Inf Tri	L	-2.67	-46	26	0			Temporal Sup	R	-2.12	66	-22	8			Temporal Inf	R	-2.1	50	-22	-24			Cingulum Ant	R	1.99	10	26	-8
Insula	R	-2.69	34	26	-8			Rolandic Oper	R	-2.68	42	2	16			Front Mid	R	-2.16	26	18	48			Insula	R	-2.1	50	2	0			Rolandic Oper	R	-2	66	-6	8
Thalamus	R	-2.69	10	-6	8			Postcentral	R	-2.73	58	-6	16			Caudate	R	-2.18	18	2	16			Tempr Pol Mid	R	-2.1	34	10	-40			Front Mid	R	-2.01	34	26	56
Insula	R	-2.7	34	18	-8			Front Inf Orb	L	-2.74	-30	26	-16			Insula	R	-2.19	42	2	0			Fusiform	R	-2.11	42	-14	-24			Front Mid	R	-2.01	34	26	32
Front Inf Tri	R	-2.7	50	18	0			Rolandic Oper	R	-2.75	50	-6	16			Front Mid	R	-2.24	26	18	40			Postcentral	R	-2.11	66	-6	16			Postcentral	R	-2.02	50	-38	56
Front Inf Ope	R	-2.7	50	10	0			Front Inf Orb	L	-2.79	-46	26	-16			Putamen	R	-2.26	26	2	-8			Temporal Sup	R	-2.12	50	-14	0			Angular	R	-2.02	42	-54	32
Fusiform	L	-2.72	-38	-38	-16			Thalamus	R	-2.83	10	-14	16			Pallidum	R	-2.32	26	2	0			Insula	R	-2.14	42	-6	-8			Frontal Sup	R	-2.02	26	26	40
Tempr Pol Sup	R	-2.73	58	10	-8			Front Inf Orb	L	-2.87	-38	34	-16			Temporal Mid	R	-2.32	66	-22	0			Insula	R	-2.19	34	18	-16			Front Mid	R	-2.03	34	34	32
Insula	R	-2.73	42	10	0			Front Inf Orb	L	-2.92	-38	26	-8			Putamen	R	-2.35	34	2	0			Front Mid	R	-2.19	42	26	48			Angular	R	-2.05	42	-62	32
ParaHippocamp	L	-2.74	-30	-38	-8			Front Inf Orb	L	-2.94	-38	26	-16			Temporal Sup	R	-2.38	58	-6	0			Amygdala	R	-2.21	26	-6	-16			Front Mid	R	-2.05	34	10	32
Caudate	R	-2.77	10	10	0			Front Inf Orb	L	-2.97	-46	34	-16			Putamen	R	-2.42	34	-6	0			Tempr Pol Sup	R	-2.22	34	18	-32			Front Mid	R	-2.05	34	18	40
Fusiform	L	-2.77	-38	-46	-16			Front Inf Orb	L	-2.99	-38	34	-8			Pallidum	R	-2.43	26	-6	0			Temporal Inf	R	-2.23	50	-30	-24			Thalamus	R	-2.07	10	-14	8
Insula	R	-2.79	42	10	8			Rolandic Oper	R	-3.01	50	2	16			Putamen	R	-2.43	26	2	8			Rolandic Oper	R	-2.23	42	2	16			Front Mid	R	-2.07	26	18	48
ParaHippocamp	L	-2.81	-22	-38	-8			Rolandic Oper	R	-3.02	50	-6	8			Supp Motor Ar	R	-2.44	18	2	48			Fusiform	R	-2.24	34	-14	-24			Postcentral	R	-2.09	66	2	16
Caudate	R	-2.83	10	2	8			Temporal Sup	R	-3.09	66	-30	8			Insula	R	-2.5	42	-14	0			Insula	R	-2.25	42	2	-8			Hippocampus	R	-2.09	26	-14	-16
Precentral	R	-2.84	50	-6	24			Rolandic Oper	R	-3.1	58	-6	8			Temporal Sup	R	-2.51	66	-14	8			Hippocampus	R	-2.26	34	-14	-16			Angular	R	-2.09	50	-62	24
Angular	L	-2.93	-38	-62	24			Front Inf Tri	L	-3.19	-54	34	0			Insula	R	-2.57	42	-6	0			Front Mid	R	-2.28	26	26	48			Front Mid	R	-2.11	34	18	56
Front Inf Orb	R	-2.98	50	18	-8			Precentral	R	-3.25	58	2	16			Insula	R	-2.6	50	-6	0			Hippocampus	R	-2.31	34	-6	-16			Pallidum	R	-2.13	18	2	0
Insula	R	-2.99	50	10	-8			Front Inf Orb	L	-3.55	-46	26	-8			Thalamus	R	-2.62	18	-6	0			Caudate	R	-2.33	18	-6	24			Front Mid	R	-2.14	34	18	48
Temporal Mid	L	-3.23	-38	-62	16			Front Inf Orb	L	-4	-54	34	-8			Frontal Sup	R	-2.66	18	10	48			Temporal Inf	R	-2.34	50	-6	-32			Temporal Sup	R	-2.15	50	-14	-8
Precuneus	L	-3.4	-22	-46	8			Front Inf Orb	L	-4.01	-46	34	-8			Postcentral	R	-2.69	66	-6	16			Insula	R	-2.35	34	10	-16			Insula	R	-2.17	50	-6	0
Calcarine	L	-3.6	-22	-54	8											Putamen	R	-2.7	34	-14	8			Front Mid	R	-2.38	34	26	48			Insula	R	-2.18	42	-6	-8
Precuneus	L	-3.74	-14	-46	8											Temporal Mid	R	-2.72	66	-14	0			Precentral	R	-2.39	58	2	16			Parietal Inf	R	-2.19	42	-46	40
Lingual	L	-3.76	-14	-46	0											Thalamus	R	-2.79	10	-14	8			Temporal Inf	R	-2.42	42	-6	-32			Parietal Inf	R	-2.2	50	-46	40
																Insula	R	-2.82	42	-14	8			Tempr Pol Sup	R	-2.44	50	10	-24			Thalamus	R	-2.21	18	-14	16
																Putamen	R	-2.84	34	2	8			Frontal Sup	R	-2.44	26	26	40			Front Mid	R	-2.23	26	10	48
																Rolandic Oper	R	-2.88	42	-6	16			Thalamus	R	-2.45	18	-14	16			Angular	R	-2.23	50	-62	32
																Heschl	R	-2.92	50	-14	8			Front Mid	R	-2.46	34	26	40			Temporal Sup	R	-2.24	58	-6	0
																Caudate	R	-2.97	18	-6	24			Fusiform	R	-2.46	34	-6	-32			Putamen	R	-2.27	34	-6	-8
																Thalamus	R	-2.98	10	-14	16			Tempr Pol Sup	R	-2.47	34	10	-32			Occipital Mid	R	-2.29	42	-78	8
																Temporal Sup	R	-2.99	50	-14	0			Supp Motor Ar	R	-2.47	18	2	48			Hippocampus	R	-2.29	34	-14	-16
																Insula	R	-3.01	42	2	8			Front Mid	R	-2.47	26	10	56			Rolandic Oper	R	-2.34	58	-6	8
																Front Mid	R	-3.02	26	10	48			Putamen	R	-2.48	34	2	-8			Insula	R	-2.35	42	-6	8
																Heschl	R	-3.04	58	-14	8			Amygdala	R	-2.49	26	2	-16			Thalamus	R	-2.36	18	-14	0
																Thalamus	R	-3.05	18	-14	8			Thalamus	R	-2.51	18	-14	8			Front Mid	R	-2.37	42	26	40
																Putamen	R	-3.06	26	-6	8			Insula	R	-2.51	50	-6	0			Postcentral	R	-2.46	58	-30	56
																Caudate	R	-3.11	18	-6	16			Temporal Mid	R	-2.52	50	2	-32			Angular	R	-2.5	42	-54	24
																Rolandic Oper	R	-3.11	42	2	16			Postcentral	R	-2.52	58	-6	16			Putamen	R	-2.5	34	2	8
																Putamen	R	-3.12	34	-6	8			Frontal Sup	R	-2.54	18	18	48			Angular	R	-2.51	50	-70	24
																Rolandic Oper	R	-3.12	50	-6	16			Front Mid	R	-2.56	34	10	56			Pallidum	R	-2.51	26	2	0
																Temporal Sup	R	-3.19	58	-14	0			Frontal Sup	R	-2.6	26	18	56			Parietal Inf	R	-2.52	58	-46	48
																Rolandic Oper	R	-3.23	50	2	16			Putamen	R	-2.6	34	-6	-8			Insula	R	-2.53	42	2	0
																Postcentral	R	-3.24	58	-6	16			Front Inf Orb	R	-2.62	34	18	-24			Rolandic Oper	R	-2.54	50	2	8
																Frontal Sup	R	-3.35	26	2	48			Putamen	R	-2.64	26	10	-8			Caudate	R	-2.54	18	-6	16
																Postcentral	R	-3.36	66	2	16			Subgenual	R	-2.65	26	10	-16			Insula	R	-2.56	42	2	8
																Rolandic Oper	R	-3.38	58	2	8			Pallidum	R	-2.69	26	-6	0			Putamen	R	-2.56	34	2	0
																Precentral	R	-3.52	58	2	16			Front Mid	R	-2.7	34	10	48			Front Mid	R	-2.57	34	26	48
																Insula	R	-3.56	42	-6	8			Front Mid	R	-2.71	34	18	48			Front Mid	R	-2.58	34	34	40
																Rolandic Oper	R	-3.66	50	2	8			Putamen	R	-2.71	26	-6	8			Putamen	R	-2.6	34	-6	0
																Thalamus	R	-3.79	18	-14	16			Putamen	R	-2.72	34	2	0			Front Mid	R	-2.6	42	34	40
																Rolandic Oper	R	-4.1	66	-6	8			Temporal Inf	R	-2.74	42	2	-32			Putamen	R	-2.62	34	-6	8
																Rolandic Oper	R	-4.55	50	-6	8			Insula	R	-2.75	42	2	0			Front Mid	R	-2.62	34	34	48
																Rolandic Oper	R	-4.55	58	-6	8			Frontal Sup	R	-2.76	18	10	48			Pallidum	R	-2.64	26	-6	0
																								Tempr Pol Mid	R	-2.79	42	18	-32			Occipital Mid	R	-2.65	42	-70	16
																								Putamen	R	-2.79	34	-6	0			Putamen	R	-2.65	26	2	8
																								Putamen	R	-2.8	34	2	8			Rolandic Oper	R	-2.69	50	-6	8
																								Rolandic Oper	R	-2.84	58	2	8			Thalamus	R	-2.73	18	-14	8
																								Tempr Pol Sup	R	-2.85	42	10	-24			Putamen	R	-2.78	26	-6	8
																								Pallidum	R	-2.85	26	2	0			Insula	R	-2.85	42	-6	0
																								Pallidum	R	-2.88	18	2	0			Parietal Inf	R	-2.87	50	-38	48
																								Tempr Pol Mid	R	-2.88	42	10	-32			Thalamus	R	-2.87	18	-6	0
																								Tempr Pol Mid	R	-2.88	50	10	-32			Angular	R	-2.93	42	-62	24
																								Tempr Pol Mid	R	-2.9	50	18	-32			Front Mid	R	-2.94	34	26	40
																								Thalamus	R	-2.92	18	-6	0			Front Mid	R	-3.02	42	26	48
																								Putamen	R	-2.92	34	-6	8
																								Caudate	R	-2.93	18	-6	16
																								Tempr Pol Sup	R	-2.94	42	18	-24
																								Tempr Pol Sup	R	-2.95	50	18	-24
																								Tempr Pol Sup	R	-2.97	34	10	-24
																								Insula	R	-3.01	42	-6	8
																								Insula	R	-3.01	42	2	8
																								Putamen	R	-3.01	26	2	-8
																								Front Mid	R	-3.02	34	18	56
																								Front Mid	R	-3.02	26	18	40
																								Frontal Sup	R	-3.04	26	2	48
																								Front Mid	R	-3.13	26	18	48
																								Insula	R	-3.14	42	-6	0
																								Putamen	R	-3.15	26	2	8
																								Postcentral	R	-3.23	66	2	16
																								Rolandic Oper	R	-3.23	50	2	8
																								Rolandic Oper	R	-3.34	66	-6	8
																								Rolandic Oper	R	-3.67	58	-6	8
																								Front Mid	R	-3.69	26	10	48
																								Rolandic Oper	R	-3.8	50	-6	8

### Sheet: TonalVsAtonal_ThetaBand
Tone 1								Tone 2								Tone 3								Tone 4								Tone 5
Brain region	Hemisphere	T-stat		MNI coordinates				Brain region	Hemisphere	T-stat		MNI coordinates				Brain region	Hemisphere	T-stat		MNI coordinates				Brain region	Hemisphere	T-stat		MNI coordinates				Brain region	Hemisphere	T-stat		MNI coordinates
			X	Y	Z						X	Y	Z						X	Y	Z						X	Y	Z						X	Y	Z
Front Inf Tri	R	3.47	42	26	16			Temporal Mid	R	3.26	66	-54	-8			Temporal Mid	R	3.3	66	-38	-8			Front Mid Orb	L	3.03	-22	50	-16			Occipital Mid	R	2.94	50	-78	8
Front Inf Tri	R	3.45	50	34	24			Temporal Inf	R	3.18	58	-54	-8			Temporal Inf	R	2.75	66	-38	-16			Front Inf Orb	L	2.75	-22	26	-16			Front Inf Tri	R	2.91	50	34	16
Front Inf Tri	R	3.29	42	26	24			Parietal Inf	R	3.02	58	-54	40			Temporal Mid	R	2.69	58	-38	-8			Front Inf Orb	L	2.59	-30	34	-16			Frontal Sup	R	2.87	18	58	32
Front Mid	R	3.11	34	34	16			Angular	R	2.95	58	-54	32			Calcarine	L	2.56	-6	-94	8			Front Mid Orb	L	2.56	-30	42	-16			Front Sup Med	R	2.68	10	50	24
Front Inf Tri	R	3.05	50	34	16			Occipital Mid	R	2.86	50	-78	8			Temporal Inf	R	2.52	58	-30	-24			Front Inf Orb	L	2.54	-38	26	-16			Front Inf Tri	R	2.65	42	26	16
Front Inf Tri	R	2.94	42	34	16			Temporal Inf	R	2.85	66	-38	-16			Cuneus	L	2.45	-14	-102	8			Front Sup Med	R	2.54	10	58	0			Temporal Mid	R	2.63	66	-54	-8
Front Inf Tri	R	2.78	50	26	16			Temporal Mid	R	2.76	66	-46	-8			Temporal Inf	R	2.43	58	-38	-16			Frontal Sup	R	2.52	18	58	32			Temporal Mid	R	2.59	66	-38	-8
Front Inf Tri	R	2.76	42	34	24			Temporal Mid	R	2.74	58	-46	-8			Temporal Mid	R	2.41	66	-46	-8			Front Inf Orb	L	2.5	-30	26	-16			Front Inf Tri	R	2.59	50	26	16
Front Inf Tri	R	2.52	42	18	24			Occipital Sup	L	2.72	-14	-86	32			Temporal Mid	R	2.39	66	-54	-8			Front Inf Orb	L	2.48	-22	34	-16			Front Sup Med	R	2.51	10	50	32
Front Inf Tri	R	2.43	42	18	16			Temporal Mid	R	2.72	66	-38	-8			Occipital Sup	L	2.37	-14	-94	16			Front Med Orb	L	2.46	-14	18	-16			Front Sup Med	R	2.5	10	58	32
Front Inf Tri	R	2.25	42	10	24			Temporal Mid	R	2.7	50	-62	16			Cuneus	L	2.34	-6	-94	16			Lingual	L	2.45	-6	-94	-8			Calcarine	L	2.5	-6	-94	8
Front Inf Tri	R	2.19	58	26	16			Temporal Mid	R	2.69	58	-62	16			Occipital Sup	L	2.33	-14	-94	32			Front Sup Med	R	2.44	18	58	8			Frontal Sup	R	2.48	18	58	24
Front Inf Ope	R	2.17	42	10	16			Occipital Sup	L	2.68	-14	-94	32			Temporal Inf	R	2.29	50	-30	-24			Front Inf Orb	L	2.37	-46	26	-16			Front Inf Tri	R	2.46	50	34	24
Front Inf Ope	R	2.14	50	10	24			Angular	R	2.64	58	-62	24			Calcarine	L	2.28	-6	-94	0			Calcarine	L	2.37	-6	-94	8			Front Inf Tri	R	2.45	42	34	16
Front Inf Tri	R	2.13	50	26	24			Occipital Mid	L	2.64	-30	-94	16			Temporal Inf	R	2.2	42	-30	-24			Front Inf Orb	L	2.35	-38	34	-16			Front Mid	R	2.43	42	50	0
Precentral	R	2.04	42	10	32			Angular	R	2.56	58	-54	24			Temporal Mid	R	2.18	58	-30	-16			Front Sup Med	R	2.34	10	50	24			Parietal Inf	R	2.4	58	-54	40
Insula	R	2.03	34	26	8			Occipital Mid	R	2.55	42	-62	8			Temporal Inf	R	2.15	58	-38	-24			Frontal Sup	R	2.33	18	58	24			Front Sup Med	R	2.38	10	50	40
Precentral	R	2.02	50	10	32			Temporal Mid	R	2.54	50	-54	8			Temporal Mid	R	2.11	66	-30	-16			Lingual	L	2.33	-6	-86	-8			Angular	R	2.38	50	-54	32
Insula	R	2.02	34	10	16			Temporal Mid	R	2.49	50	-70	8			Lingual	L	2.09	-6	-94	-8			Front Sup Med	R	2.32	10	58	8			Occipital Sup	L	2.38	-14	-94	32
Rolandic Oper	R	2.02	42	2	16			Occipital Mid	R	2.44	42	-70	8			Calcarine	L	2.07	-14	-102	0			Putamen	L	2.29	-14	18	-8			Frontal Sup	R	2.37	18	50	32
Occipital Mid	R	-2	18	-102	8			Angular	R	2.42	50	-54	24			Cuneus	L	2.04	-6	-86	24			Front Mid Orb	L	2.27	-30	50	-16			Front Sup Med	R	2.37	10	58	24
Paracentr Lob	R	-2.03	10	-22	56			Cuneus	L	2.41	-14	-102	8			Temporal Mid	R	2.03	58	-46	-8			Front Mid Orb	L	2.25	-22	42	-16			Front Mid	R	2.36	42	42	8
Cuneus	R	-2.04	18	-86	16			Temporal Mid	R	2.31	50	-54	16			Cuneus	L	2.02	-6	-94	24			Front Inf Orb	L	2.24	-38	42	-16			Front Sup Med	R	2.36	10	66	16
Calcarine	R	-2.04	18	-94	-8			Occipital Sup	L	2.29	-14	-94	16			Lingual	L	2	-6	-86	-8			Front Sup Orb	L	2.24	-14	58	-8			Front Sup Med	R	2.33	10	58	8
Cingulum Mid	R	-2.05	10	-6	48			Calcarine	R	2.27	26	-62	8			Cingulum Mid	R	-2	10	-30	32			Front Sup Orb	R	2.22	18	66	-8			Temporal Mid	R	2.32	50	-54	8
Supp Motor Ar	R	-2.15	10	-14	56			Temporal Mid	R	2.26	58	-54	16			SupraMarginal	L	-2.02	-54	-38	40			Cuneus	L	2.22	-14	-102	8			Occipital Sup	L	2.32	-14	-94	16
Cingulum Mid	R	-2.22	10	-14	40			Angular	R	2.26	58	-62	32			Cingulum Mid	R	-2.04	10	-30	48			Calcarine	L	2.21	-6	-94	0			Frontal Sup	R	2.31	26	58	24
Cingulum Mid	R	-2.24	10	-22	48			Angular	R	2.26	50	-54	32			Thalamus	R	-2.06	18	-14	16			Front Sup Med	R	2.21	10	58	32			Frontal Sup	R	2.31	18	50	24
Occipital Sup	R	-2.25	18	-94	8			Temporal Mid	R	2.24	50	-62	8			Postcentral	L	-2.06	-46	-14	32			Front Inf Orb	L	2.2	-22	26	-24			Cuneus	L	2.3	-14	-102	8
Occipital Sup	R	-2.28	18	-86	8			Occipital Sup	L	2.22	-22	-94	24			Precentral	L	-2.07	-54	10	40			Frontal Sup	R	2.2	18	58	16			Calcarine	L	2.3	-6	-94	0
Occipital Mid	R	-2.3	18	-102	0			Calcarine	L	2.21	-6	-94	8			SupraMarginal	L	-2.07	-62	-22	32			Putamen	L	2.16	-22	18	-8			Frontal Sup	R	2.28	18	50	40
Occipital Mid	R	-2.32	18	-94	0			Temporal Mid	R	2.2	58	-38	-8			Cingulum Mid	R	-2.11	10	-22	32			Front Sup Med	R	2.13	18	66	0			Angular	R	2.27	50	-54	24
Occipital Mid	R	-2.35	26	-94	16			Temporal Inf	R	2.18	58	-30	-24			SupraMarginal	L	-2.11	-46	-38	40			Frontal Sup	R	2.13	18	66	16			Temporal Mid	R	2.25	66	-46	-8
Supp Motor Ar	R	-2.49	10	-14	48			Occipital Mid	R	2.18	50	-70	16			Paracentr Lob	R	-2.12	10	-22	64			Front Mid Orb	L	2.12	-22	58	-16			Frontal Sup	R	2.25	26	58	32
Occipital Sup	R	-2.68	18	-94	16			Temporal Inf	R	2.17	66	-46	-16			Postcentral	L	-2.12	-54	-6	32			Occipital Sup	L	2.11	-14	-94	16			Front Mid	R	2.25	42	58	0
								Temporal Inf	R	2.17	50	-54	-8			Supp Motor Ar	R	-2.14	10	-14	64			Frontal Sup	L	2.1	-14	58	0			Temporal Inf	R	2.24	58	-54	-8
								Temporal Mid	R	2.17	58	-54	8			Cingulum Mid	R	-2.18	10	-6	48			Front Inf Orb	L	2.08	-46	34	-16			Angular	R	2.24	58	-62	24
								Cuneus	L	2.15	-14	-86	24			Precentral	L	-2.18	-54	10	32			Front Inf Orb	L	2.07	-30	26	-24			Angular	R	2.23	58	-54	24
								Calcarine	L	2.15	-14	-86	16			Precentral	L	-2.19	-54	-6	40			Front Sup Med	R	2.05	10	50	16			Temporal Mid	R	2.23	50	-70	8
								Angular	R	2.14	50	-62	24			Cingulum Mid	R	-2.2	10	-22	40			Front Inf Orb	L	2.02	-30	26	-8			Lingual	L	2.23	-6	-94	-8
								Temporal Inf	R	2.13	58	-22	-32			Front Inf Tri	L	-2.2	-46	18	24			Front Sup Med	R	2.02	10	50	32			Occipital Sup	L	2.23	-14	-86	32
								Occipital Mid	L	2.1	-30	-86	16			Postcentral	L	-2.21	-62	-14	32			Front Sup Med	R	2.02	10	58	24			Front Sup Med	R	2.21	2	50	40
								Occipital Sup	L	2.07	-14	-94	24			Postcentral	L	-2.22	-54	-22	32			Cuneus	L	2.01	-6	-94	16			Temporal Mid	R	2.21	58	-62	16
								Temporal Mid	R	2.04	50	-54	0			Precentral	L	-2.22	-46	2	32			Front Inf Orb	L	2.01	-22	34	-8			Front Inf Tri	R	2.2	42	26	24
								Fusiform	L	-2.09	-38	-14	-40			Front Inf Tri	L	-2.24	-54	18	24			Insula	L	2	-22	18	-16			Frontal Sup	R	2.19	34	50	0
								Temporal Inf	L	-2.15	-30	2	-40			SupraMarginal	L	-2.25	-46	-38	32			Supp Motor Ar	R	-2.01	10	-14	64			Front Sup Med	R	2.18	10	50	16
								Temporal Inf	L	-2.23	-38	-6	-40			Cingulum Mid	R	-2.26	10	-14	40			Cingulum Mid	R	-2.02	10	-6	32			Front Mid	R	2.18	42	50	8
								Fusiform	L	-2.44	-30	-6	-40			Precentral	L	-2.28	-54	2	40			Precentral	L	-2.02	-46	10	40			Front Sup Med	R	2.16	2	50	32
																Precentral	L	-2.3	-46	10	32			Temporal Mid	L	-2.04	-62	-30	0			Front Sup Med	R	2.14	2	50	24
																Caudate	R	-2.32	18	-6	16			Caudate	R	-2.04	18	-6	24			Angular	R	2.13	58	-54	32
																Caudate	R	-2.34	18	-6	24			Precentral	L	-2.05	-46	-6	40			Cuneus	L	2.13	-6	-94	16
																SupraMarginal	L	-2.34	-62	-30	32			Precentral	L	-2.07	-46	2	40			Front Sup Med	R	2.11	10	58	40
																Paracentr Lob	R	-2.39	10	-22	56			Temporal Sup	L	-2.1	-54	-22	0			Temporal Mid	R	2.1	50	-54	0
																Postcentral	L	-2.4	-46	-6	32			Precentral	L	-2.11	-46	10	32			Temporal Mid	R	2.09	50	-62	16
																Thalamus	R	-2.42	10	-14	16			Temporal Mid	L	-2.11	-54	-30	-8			Angular	R	2.09	58	-62	32
																Supp Motor Ar	R	-2.49	10	-14	56			Temporal Inf	L	-2.14	-54	-30	-16			Front Mid	R	2.07	34	34	16
																Cingulum Mid	R	-2.49	10	-22	48			Temporal Mid	L	-2.15	-54	-30	0			Temporal Mid	R	2.07	50	-54	16
																Supp Motor Ar	R	-2.55	10	-14	48			Paracentr Lob	R	-2.15	10	-22	56			Angular	R	2.07	50	-62	32
																Front Inf Ope	L	-2.57	-46	18	32			Postcentral	L	-2.15	-46	-6	32			Calcarine	L	2.06	-14	-86	16
																SupraMarginal	L	-2.61	-54	-30	32			Postcentral	L	-2.2	-54	-6	32			Front Sup Med	R	2.06	10	42	32
																Front Mid	L	-2.77	-46	18	40			Thalamus	R	-2.2	10	-14	16			Occipital Mid	R	2.05	42	-70	8
																Front Inf Ope	L	-3.14	-54	18	32			Temporal Mid	L	-2.2	-46	-30	-8			Occipital Mid	R	2.05	42	-78	8
																								Cingulum Mid	R	-2.25	10	-6	40			Front Sup Med	R	2.05	2	50	48
																								Precentral	L	-2.26	-46	2	32			Front Mid	R	2.04	42	42	16
																								Cingulum Mid	R	-2.26	10	-6	48			Occipital Sup	L	2.04	-14	-94	24
																								Precentral	L	-2.27	-54	10	40			Occipital Mid	R	2.03	42	-62	0
																								Temporal Sup	L	-2.28	-62	-14	-8			Angular	R	2.03	42	-54	24
																								Front Inf Ope	L	-2.29	-46	18	32			Temporal Mid	R	2.03	50	-62	0
																								Precentral	L	-2.29	-54	2	32			Front Sup Med	R	2.01	10	50	48
																								Temporal Sup	L	-2.33	-54	-14	-8			Cingulum Ant	R	2	2	50	16
																								Cingulum Mid	R	-2.35	10	-22	48			Frontal Sup	R	2	18	58	16
																								Cingulum Mid	R	-2.36	10	-14	40			Tempr Pol Sup	R	-2.02	26	10	-32
																								Supp Motor Ar	R	-2.41	10	-14	56			Tempr Pol Sup	R	-2.03	26	18	-32
																								Temporal Mid	L	-2.46	-62	-22	-8			Front Sup Orb	R	-2.04	18	18	-24
																								Front Mid	L	-2.51	-46	26	40			Precentral	L	-2.06	-46	2	24
																								Front Inf Ope	L	-2.58	-54	18	32			Front Inf Orb	R	-2.08	26	26	-24
																								Supp Motor Ar	R	-2.59	10	-14	48			Postcentral	L	-2.09	-54	-22	32
																								Precentral	L	-2.63	-54	-6	40			Tempr Pol Mid	R	-2.1	26	10	-40
																								Temporal Mid	L	-2.63	-54	-22	-16			Postcentral	R	-2.11	42	-14	40
																								Temporal Mid	L	-2.65	-46	-22	-8			Precentral	L	-2.14	-54	10	32
																								Temporal Mid	L	-2.85	-54	-22	-8			Precentral	L	-2.17	-54	-6	40
																								Precentral	L	-2.88	-54	2	40			Precentral	L	-2.19	-46	2	32
																								Front Mid	L	-3.16	-46	18	40			Precentral	L	-2.2	-54	2	32
																																Front Inf Orb	R	-2.21	26	18	-24
																																Postcentral	L	-2.22	-62	-14	32
																																Postcentral	L	-2.24	-46	-6	32
																																Front Inf Ope	L	-2.25	-54	18	32
																																Precentral	L	-2.33	-54	2	40
																																Fusiform	R	-2.33	26	2	-40
																																Postcentral	L	-2.36	-54	-6	32
